# Leveraging existing data to maximise quality and consistency across gene model annotations: a *Fusarium* pan-annotation

**DOI:** 10.1101/2025.03.12.642647

**Authors:** Rowena Hill, Gillian Reynolds, Neil Hall, David Swarbreck

## Abstract

Comparative genomics analyses are frequently used to inform our understanding of how organisms have evolved and how genetics contributes to phenotypic traits. Thanks to the considerable growth in the number of sequenced and assembled genomes, there is increasingly abundant data with which to perform such analyses. However, the appropriate use of genomic data can be highly dependent on genome annotation. Genome annotation is the critical step for providing biological context to genome sequences, but due to the complexity of the task it remains a major bottleneck in analyses. Different methods, and a lack of widely accepted standards, can also result in a great diversity of completeness and accuracy across genome annotations. Accordingly, comparative genomics analyses are susceptible to errors which can be misinterpreted as biological variation, yet efforts to revise and update existing annotations have not kept pace with advances in technology and expanding data resources. We have developed a workflow to utilise existing genome annotations alongside *de novo* gene predictions to improve both the collective consistency and individual quality of genome annotations of a closely related group of genomes. In this work we apply this new workflow on a dataset of 82 genomes from the economically, ecologically and clinically important fungal genus *Fusarium*. We show that both individual as well as collective annotation quality can be improved. The development of reannotation approaches such as we present here will be essential if we are to capitalise on the huge investment that has gone into generating existing genome data.

The *Fusarium* pan-annotation is available from Zenodo at https://zenodo.org/doi/10.5281/zenodo.13829922. Workflow code and sample commands are available from https://github.com/EI-CoreBioinformatics/FusariumPanAnno.

**KEY POINTS:**

- Comparative genomics is a fundamental approach to understand the contributions of genetic features to biological questions.
- To take advantage of existing data, most comparative genomics studies compare gene models produced using a variety of annotation methodologies, which introduces computational bias that can be misinterpreted as biological signal.
- We present a bioinformatics workflow to improve consistency across a set of gene model annotations and minimise computational bias for downstream comparative genomics analyses.
- Reannotation of a previously published *Fusarium* dataset reaffirms the finding that comparing annotations generated from a mix of methodologies can underestimate core genes, overestimate taxon-specific genes and confound patterns of gene presence/absence.
