## Supplementary Datasheet S1 for "Leveraging existing data to maximise quality and consistency across gene model annotations: a *Fusarium* pan-annotation"

### Sheet: GMPM
Accession	Original MetaEuk GMPM	Round1 MetaEuk GMPM	Round2 MetaEuk GMPM	Compleasm Original GMPM	Compleasm Round1 GMPM	Compleasm Round2 GMPM	MetaEuk Round1 - Original	MetaEuk Round2 - Original	MetaEuk Round2 - Round1	Compleasm Round1 - Original	Compleasm Round2 - Original	Compleasm Round2 - Round1
GCA_000149555.1	79	89	90	-6	4	5	10	11	1	10	11	1
GCA_000149955.2	24	80	79	-67	-11	-12	56	55	-1	56	55	-1
GCA_000151355.1	-12	92	93	-98	6	7	104	105	1	104	105	1
GCA_000240135.3	24	91	90	-69	-2	-3	67	66	-1	67	66	-1
GCA_000260155.3	80	86	87	-3	3	4	6	7	1	6	7	1
GCA_000260195.2	86	90	93	-3	1	4	4	7	3	4	7	3
GCA_000303195.2	70	97	97	-23	4	4	27	27	0	27	27	0
GCA_000350365.1	-684	58	59	-783	-41	-40	742	743	1	742	743	1
GCA_000769215.1	55	83	85	-25	3	5	28	30	2	28	30	2
GCA_001292635.1	48	66	69	-24	-6	-3	18	21	3	18	21	3
GCA_001654555.2	9	77	79	-65	3	5	68	70	2	68	70	2
GCA_001675295.1	62	98	99	-29	7	8	36	37	1	36	37	1
GCA_002894225.1	71	87	88	-11	5	6	16	17	1	16	17	1
GCA_002980475.2	10	79	80	-70	-1	0	69	70	1	69	70	1
GCA_003012285.1	42	89	89	-45	2	2	47	47	0	47	47	0
GCA_003012295.1	56	94	96	-38	0	2	38	40	2	38	40	2
GCA_003012315.1	51	88	90	-34	3	5	37	39	2	37	39	2
GCA_003033665.1	-53	146	147	-212	-13	-12	199	200	1	199	200	1
GCA_003316985.1	-27	86	87	-111	2	3	113	114	1	113	114	1
GCA_003615085.1	80	86	87	-3	3	4	6	7	1	6	7	1
GCA_003615215.1	64	98	99	-30	4	5	34	35	1	34	35	1
GCA_003698175.1	81	94	94	-5	8	8	13	13	0	13	13	0
GCA_003946985.1	64	92	92	-18	10	10	28	28	0	28	28	0
GCA_003946995.1	49	140	140	-110	-19	-19	91	91	0	91	91	0
GCA_003947005.1	73	89	89	-11	5	5	16	16	0	16	16	0
GCA_003947015.1	60	78	78	-11	7	7	18	18	0	18	18	0
GCA_003947045.1	57	83	82	-23	3	2	26	25	-1	26	25	-1
GCA_003957675.1	74	92	92	-11	7	7	18	18	0	18	18	0
GCA_012931995.1	-3	85	84	-88	0	-1	88	87	-1	88	87	-1
GCA_012932015.1	22	88	89	-63	3	4	66	67	1	66	67	1
GCA_012932025.1	19	86	87	-67	0	1	67	68	1	67	68	1
GCA_013266175.1	26	87	88	-59	2	3	61	62	1	61	62	1
GCA_013266185.1	16	77	76	-71	-10	-11	61	60	-1	61	60	-1
GCA_013266195.1	-3	98	99	-99	2	3	101	102	1	101	102	1
GCA_013266205.1	-83	73	70	-164	-8	-11	156	153	-3	156	153	-3
GCA_013364935.1	22	93	93	-69	2	2	71	71	0	71	71	0
GCA_013364965.1	32	93	94	-57	4	5	61	62	1	61	62	1
GCA_013395995.1	16	88	90	-66	6	8	72	74	2	72	74	2
GCA_013396005.1	-10	79	80	-86	3	4	89	90	1	89	90	1
GCA_013396015.1	19	83	83	-62	2	2	64	64	0	64	64	0
GCA_013396025.1	9	90	90	-79	2	2	81	81	0	81	81	0
GCA_013396035.1	13	84	84	-66	5	5	71	71	0	71	71	0
GCA_013396075.1	38	84	86	-43	3	5	46	48	2	46	48	2
GCA_013396165.1	-7	98	98	-102	3	3	105	105	0	105	105	0
GCA_013396175.1	15	86	87	-71	0	1	71	72	1	71	72	1
GCA_013396185.1	32	88	89	-52	4	5	56	57	1	56	57	1
GCA_013396195.1	21	87	88	-62	4	5	66	67	1	66	67	1
GCA_013396205.1	19	84	86	-67	-2	0	65	67	2	65	67	2
GCA_013396295.1	26	88	91	-63	-1	2	62	65	3	62	65	3
GCA_013758895.1	13	74	74	-61	0	0	61	61	0	61	61	0
GCA_013781345.1	15	85	87	-74	-4	-2	70	72	2	70	72	2
GCA_014154955.1	21	84	85	-60	3	4	63	64	1	63	64	1
GCA_020744115.1	25	92	93	-63	4	5	67	68	1	67	68	1
GCA_020744135.1	29	91	91	-57	5	5	62	62	0	62	62	0
GCA_020744335.1	8	90	91	-79	3	4	82	83	1	82	83	1
GCA_020744355.1	18	93	94	-72	3	4	75	76	1	75	76	1
GCA_020744455.1	8	94	95	-83	3	4	86	87	1	86	87	1
GCA_020744515.1	26	90	92	-60	4	6	64	66	2	64	66	2
GCA_022627095.1	-90	91	93	-179	2	4	181	183	2	181	183	2
GCA_022627105.1	-378	91	92	-462	7	8	469	470	1	469	470	1
GCA_022627115.1	-141	98	99	-234	5	6	239	240	1	239	240	1
GCA_022627125.1	-303	92	93	-390	5	6	395	396	1	395	396	1
GCA_022627135.1	-155	100	101	-249	6	7	255	256	1	255	256	1
GCA_900007375.1	77	93	93	-11	5	5	16	16	0	16	16	0
GCA_900044065.1	92	99	100	-2	5	6	7	8	1	7	8	1
GCF_000149955.1	24	80	79	-67	-11	-12	56	55	-1	56	55	-1
GCF_000303195.2	70	97	97	-23	4	4	27	27	0	27	27	0
GCF_013085055.1	15	91	92	-73	3	4	76	77	1	76	77	1
GCF_019609905.1	62	97	98	-30	5	6	35	36	1	35	36	1
GCF_019915245.1	14	95	96	-76	5	6	81	82	1	81	82	1
GCF_020744475.1	-1	91	93	-90	2	4	92	94	2	92	94	2
GCF_025433545.1	-29	92	94	-116	5	7	121	123	2	121	123	2
GCF_026873545.1	-48	91	92	-131	8	9	139	140	1	139	140	1
Ilysp1	50	95	103	-59	-14	-6	45	53	8	45	53	8
Means	8.86076	89.8228	90.7342	-79.4937	1.46835	2.37975	80.962	81.8734	0.911392	80.962	81.8734	0.911392
Medians	24	90	91	-63	3	4	63	64	1	63	64	1
Min	-684	58	59	-783	-41	-40	1	2	-3	1	2	-3

### Sheet: Galba_inclusion_status
Species	Inclusion Status	Removal notes
Fusarium beomiforme	Included
Fusarium austroafricanum	Included
Fusarium albosuccineum	Excluded	Above 2000 unknown genes
Fusarium decemcellulare	Excluded	Above 2000 unknown genes and Compleasm GM-PM below -100
Fusarium proliferatum ET1	Included
Fusarium proliferatum ET1	Included
Fusarium fujikuroi IMI 58289	Included
Fusarium mangiferae	Included
Fusarium mangiferae	Included
Fusarium verticillioides 7600	Excluded	Above 2000 unknown genes
Fusarium nygamai	Included
Fusarium proliferatum	Excluded	Contaminated
Fusarium subglutinans	Included
Fusarium circinatum	Included
Fusarium bulbicola	Included
Fusarium mexicanum	Included
Fusarium tjaetaba	Included
Fusarium tjaetaba	Included
Fusarium acutatum	Included
Fusarium agapanthi	Included
Fusarium pseudoanthophilum	Included
Fusarium pseudocircinatum	Included
Fusarium mundagurra	Included
Fusarium anthophilum	Included
Fusarium denticulatum	Included
Fusarium coicis	Included
Fusarium phyllophilum	Included
Fusarium napiforme	Included
Fusarium globosum	Excluded	Compleasm GM-PM below -100
Fusarium annulatum	Excluded	Compleasm GM-PM below -200
Fusarium proliferatum	Excluded	Compleasm GM-PM below -200
Fusarium chuoi	Excluded	Compleasm GM-PM below -200
Fusarium chuoi	Excluded	Compleasm GM-PM below -200
Fusarium heterosporum	Included
Fusarium flagelliforme	Included
Fusarium coffeatum	Excluded	Compleasm GM-PM below -100
Fusarium sarcochroum	Included
Fusarium gaditjirri	Included
Fusarium oxysporum f. sp. radicis-lycopersici 26381	Excluded	Above 2000 unknown genes
Fusarium oxysporum f. sp. cepae	Excluded	Above 2000 unknown genes
Fusarium odoratissimum NRRL 54006	Excluded	Above 2000 unknown genes
Fusarium oxysporum f. sp. conglutinans	Included
Fusarium oxysporum f. sp. lycopersici 4287	Excluded	Above 3000 unknown genes
Fusarium oxysporum f. sp. lycopersici 4287	Excluded	Above 3000 unknown genes
Fusarium oxysporum	Included
Fusarium oxysporum Fo47	Included
Fusarium oxysporum	Included
Fusarium odoratissimum	Excluded	Compleasm GM-PM below -200
Fusarium redolens	Excluded	Above 2000 unknown genes
Fusarium venenatum	Included
Fusarium venenatum	Included
Fusarium pseudograminearum CS3096	Included
Fusarium pseudograminearum CS3096	Included
Fusarium langsethiae	Included
Fusarium poae	Included
Fusarium poae	Included
Fusarium sporotrichioides	Included
Fusarium longipes	Included
Fusarium venenatum	Included
Fusarium austroamericanum	Included
Fusarium graminearum PH-1	Included
Fusarium culmorum	Excluded	Compleasm GM-PM below -100
Fusarium solani-melongenae	Included
Fusarium kuroshium	Included
Fusarium euwallaceae	Included
Fusarium floridanum	Included
Fusarium duplospermum	Included
Fusarium ambrosium	Included
Fusarium vanettenii 77-13-4	Included
Fusarium oligoseptatum	Excluded	Compleasm GM-PM below -100
Fusarium keratoplasticum	Excluded	Compleasm GM-PM below -100
Fusarium falciforme	Excluded	Compleasm GM-PM below -100
Fusarium zealandicum	Included
Fusarium avenaceum	Included
Fusarium tricinctum	Included
Fusarium avenaceum	Included
Fusarium sp. LHS14.1	Included
Fusarium sp. Ph1	Included
Ilyonectria radicola	Included
Fusarium musae	Included
Fusarium sp. MPI-SDFR-AT-0072	Included
Fusarium sp. FIESC RH6	Excluded	Compleasm GM-PM below -100
Fusarium sp. AF-6	Included
